# Gene-Gene interactions and pleiotropy in the brain nicotinic pathway associated with the heaviness and precocity of tobacco smoking among outpatients with multiple substance use disorders

**DOI:** 10.1101/782565

**Authors:** Romain Icick, Morgane Besson, El-Hadi Zerdazi, Nathalie Prince, Vanessa Bloch, Jean-Louis Laplanche, Philippe Faure, Frank Bellivier, Uwe Maskos, Florence Vorspan

**Author notes:** **Corresponding author:** Integrative Neurobiology of Cholinergic Systems, CNRS UMR 3571, Institut Pasteur, 25 rue du Dr Roux, Paris F-75015, France.

## Abstract

**Introduction:** Tobacco smoking is a major health burden worldwide, especially in populations suffering from other substance use disorders (SUDs). Several smoking phenotypes have been associated with single nucleotide polymorphisms (SNPs) of nicotinic acetylcholine receptors (nAChRs). Yet, little is known about the genetics of tobacco smoking in populations with other SUDs, particularly regarding gene-gene interactions and pleiotropy, which are likely involved in the polygenic architecture of SUDs. Thus, we undertook a candidate pathway association study of nAChR-related genes and smoking phenotypes in a sample of SUD patients.

**Methods:** 493 patients with genetically-verified Caucasian ancestry were characterized extensively regarding patterns of tobacco smoking, other SUDs, and 83 SNPs from the nicotinic pathway, encompassing all brain nAChR subunits and metabolic/chaperone/trafficking proteins. Single-SNP, gene-based and SNP × SNP interactions analyses were performed to investigate associations with relevant tobacco smoking phenotypes. This included Bayesian analyses to detect pleiotropy, and adjustment on clinical and sociodemographic confounders.

**Results:** After multiple adjustment, we found independent associations between *CHRNA3* rs8040868 and a higher number of cigarettes per day (CPD), and between *RIC3* rs11826236 and a lower age at smoking initiation. Two SNP × SNP interactions were associated with age at onset (AAO) of daily smoking. There was pleiotropy regarding three SNPs in *CHRNA3* (CPD, AAO daily smoking), *ACHE* (CPD, HSI) and *CHRNB4* (CPD, both AAOs).

**Discussion:** Despite limitations, the present study shows that the genetics of tobacco smoking in SUD patients are both distinct and partially shared across smoking phenotypes, and involve metabolic and chaperone effectors of the nicotinic pathway.
