## Supplementary material for "Gene-Gene interactions and pleiotropy in the brain nicotinic pathway associated with the heaviness and precocity of tobacco smoking among outpatients with multiple substance use disorders": SNP list from the nicotinic pathway

### Sheet: Sheet1
Original (before quality control, see Figure 1) list of 314 markers from the nicotinic pathway, ordered by chromosome number and position.
Coverage ratio is obtained by the formula: 1000 x number of SNPs / gene length, in bp. Chr, chromosome. *indicates marker presence in the final study list of 83 SNPs.
Illumnia® name	RsID	Gene	Gene length (bp)	Coverage ratio	Number of SNVs in the gene	Position (base pairs)
1KG_15_78882503		CHRNA5	29749	0.84	25	78882503
chr15_78879029		CHRNA5	29749	0.84	25	78879029
exm-rs3810947	rs3810947	CHAT	84784	0.64	54	50821243
exm-rs7636	rs7636*	ACHE	6979	1.58	11	100490077
exm-rs8042374	rs8042374*	CHRNA3	28243	0.67	19	78908032
exm-rs938682	rs938682*	CHRNA3	28243	0.67	19	78896547
exm-rs950776	rs950776*	CHRNB4	103635	0.25	26	78926018
exm104520	rs71651692	CHRNB2	12245	0.49	6	154541950
exm104523	rs200729328	CHRNB2	12245	0.49	6	154541971
exm104578	rs202079239	CHRNB2	12245	0.49	6	154548277
exm104580	rs79137415	CHRNB2	12245	0.49	6	154548331
exm1145045	rs140842241	CHRNA7	142031	0.1	14	32404084
exm1180550	rs56351164	CHRNA5	29749	0.84	25	78873272
exm1180560	rs2229961	CHRNA5	29749	0.84	25	78880752
exm1180564	rs80087508	CHRNA5	29749	0.84	25	78882233
exm1180569	rs61742337	CHRNA5	29749	0.84	25	78882446
exm1180584	rs116099178	CHRNA5	29749	0.84	25	78882682
exm1180585	rs74865777	CHRNA5	29749	0.84	25	78882694
exm1180586	rs61740655	CHRNA5	29749	0.84	25	78882726
exm1180592	rs201995384	CHRNA5	29749	0.84	25	78882797
exm1180594	rs79109919	CHRNA5	29749	0.84	25	78882821
exm1180596	rs143586773	CHRNA5	29749	0.84	25	78882920
exm1180599	rs16969968*	CHRNA5	29749	0.84	25	78882925
exm1180600	rs76766434	CHRNA5	29749	0.84	25	78882934
exm1180607	rs76071148	CHRNA5	29749	0.84	25	78885574
exm1180607	rs76071148	CHRNA3	28243	0.67	19	78885574
exm1180621	rs74381441	CHRNA3	28243	0.67	19	78893741
exm1180632	rs141141954	CHRNA3	28243	0.67	19	78893864
exm1180633	rs71581739	CHRNA3	28243	0.67	19	78893872
exm1180656	rs72650603	CHRNA3	28243	0.67	19	78894335
exm1180678	rs77574318	CHRNA3	28243	0.67	19	78909414
exm1180688	rs8192475	CHRNA3	28243	0.67	19	78911230
exm1180709	rs61737502	CHRNB4	103635	0.25	26	78917573
exm1180711	rs149368395	CHRNB4	103635	0.25	26	78921323
exm1180714	rs56317523	CHRNB4	103635	0.25	26	78921343
exm1180715	rs147415583	CHRNB4	103635	0.25	26	78921398
exm1180721	rs61737499	CHRNB4	103635	0.25	26	78921523
exm1180738	rs143402850	CHRNB4	103635	0.25	26	78921716
exm1180766	rs56218866	CHRNB4	103635	0.25	26	78922229
exm1180768	rs56095004	CHRNB4	103635	0.25	26	78922240
exm1180769	rs141876090	CHRNB4	103635	0.25	26	78922241
exm1180773	rs146597342	CHRNB4	103635	0.25	26	78922287
exm1180778	rs12914008	CHRNB4	103635	0.25	26	78923505
exm1180784	rs75495090	CHRNB4	103635	0.25	26	78927863
exm1558684	rs113794453	CHRNA4	34333	0.44	15	61981048
exm1558707	rs121912280	CHRNA4	34333	0.44	15	61981303
exm1558709	rs55855125	CHRNA4	34333	0.44	15	61981315
exm1558710	rs111969225	CHRNA4	34333	0.44	15	61981322
exm1558733	rs45604738	CHRNA4	34333	0.44	15	61981603
exm1558742	rs142260793	CHRNA4	34333	0.44	15	61981730
exm1558745	rs56175056	CHRNA4	34333	0.44	15	61981757
exm1558771	rs200979226	CHRNA4	34333	0.44	15	61982210
exm1558792	rs143103435	CHRNA4	34333	0.44	15	61987414
exm1558794	rs146651027	CHRNA4	34333	0.44	15	61987436
exm1680935	rs8187735	CHAT	84784	0.64	54	50818874
exm1680941	rs192440196	CHAT	84784	0.64	54	50819980
exm1680951	rs200361897	CHAT	84784	0.64	54	50824610
exm1680982	rs201293521	CHAT	84784	0.64	54	50857631
exm1681002	rs74334349	CHAT	84784	0.64	54	50873028
exm1708904	rs192501536	CHRNA10	5797	3.8	22	3687678
exm1841160	rs201487053	CHRNA5	29749	0.84	25	78882331
exm1841169	rs200364229	CHRNA3	28243	0.67	19	78888969
exm1841204	rs188024924	CHRNB4	103635	0.25	26	78921449
exm2134294	rs151107784	ACHE	6979	1.58	11	100490074
exm2164678	rs199529658	LYNX1	13888	0.65	9	143856736
exm2173277	rs147306385	CHRNB3	40031	0.3	12	42552742
exm2173290	rs75384358	CHRNB3	40031	0.3	12	42587301
exm2173302	rs200745568	CHRNA6	43772	0.43	19	42611791
exm2218542	rs57724831	CHRNA10	5797	3.8	22	3691024
exm2252318	rs61740655	CHRNA5	29749	0.84	25	78882726
exm2254385	rs2273506*	CHRNA4	34333	0.44	15	61990939
exm2259600	rs3729496*	CHAT	84784	0.64	54	50821191
exm2259879	rs4758042*	RIC3	63005	0.25	16	8129296
exm2260416	rs35114543*	CHRNA7	142031	0.1	14	32347464
exm2272222	rs6494223*	CHRNA7	142031	0.1	14	32396457
exm2272318	rs12440298*	CHRNB4	103635	0.25	26	78927589
exm2274453	rs199674718	CHRNA10	5797	3.8	22	3690513
exm2276104	rs149604765	CHAT	84784	0.64	54	50819912
exm228711	rs143160922	LYPD1	26726	0.67	18	133402718
exm228717	rs201764416	LYPD1	26726	0.67	18	133402839
exm228723	rs61735719	LYPD1	26726	0.67	18	133402949
exm228724	rs143152909	LYPD1	26726	0.67	18	133402953
exm228730	rs201633878	LYPD1	26726	0.67	18	133402977
exm228731	rs16838944	LYPD1	26726	0.67	18	133402985
exm228735	rs61757692	LYPD1	26726	0.67	18	133403085
exm228739	rs150135352	LYPD1	26726	0.67	18	133403126
exm228740	rs202000387	LYPD1	26726	0.67	18	133403156
exm228742	rs139508764	LYPD1	26726	0.67	18	133403647
exm228745	rs58347009	LYPD1	26726	0.67	18	133403668
exm396108	rs188109471	CHRNA9	19888	1.16	23	40337919
exm396120	rs10024518	CHRNA9	19888	1.16	23	40339303
exm396128	rs201573325	CHRNA9	19888	1.16	23	40350945
exm396147	rs200630002	CHRNA9	19888	1.16	23	40351156
exm396164	rs56210055	CHRNA9	19888	1.16	23	40356031
exm396165	rs55633891*	CHRNA9	19888	1.16	23	40356041
exm396168	rs150084809	CHRNA9	19888	1.16	23	40356053
exm396171	rs138544578	CHRNA9	19888	1.16	23	40356097
exm396178	rs147652786	CHRNA9	19888	1.16	23	40356209
exm396180	rs57024876	CHRNA9	19888	1.16	23	40356240
exm396181	rs140958574	CHRNA9	19888	1.16	23	40356263
exm396183	rs55962300	CHRNA9	19888	1.16	23	40356292
exm396188	rs142807401	CHRNA9	19888	1.16	23	40356391
exm396189	rs10009228*	CHRNA9	19888	1.16	23	40356422
exm396190	rs139982841	CHRNA9	19888	1.16	23	40356452
exm396193	rs200608832	CHRNA9	19888	1.16	23	40356466
exm396195	rs146751601	CHRNA9	19888	1.16	23	40356530
exm43298	rs3892091	ZMYM6NB	3818	0.26	1	35447598
exm643074	rs1799806	ACHE	6979	1.58	11	100488658
exm643093	rs148991713	ACHE	6979	1.58	11	100490136
exm643106	rs1799805*	ACHE	6979	1.58	11	100490797
exm643112	rs150598944	ACHE	6979	1.58	11	100490980
exm643136	rs141299237	ACHE	6979	1.58	11	100491441
exm643137	rs17885778	ACHE	6979	1.58	11	100491451
exm643141	rs114367422	ACHE	6979	1.58	11	100491588
exm643144	rs17234982	ACHE	6979	1.58	11	100491685
exm691761	rs56344740	CHRNA2	20121	1.34	27	27320526
exm691762	rs141072985	CHRNA2	20121	1.34	27	27320528
exm691773	rs141721605	CHRNA2	20121	1.34	27	27320726
exm691797	rs145730990	CHRNA2	20121	1.34	27	27321172
exm691804	rs146751925	CHRNA2	20121	1.34	27	27321229
exm691820	rs138682847	CHRNA2	20121	1.34	27	27324812
exm691821	rs891398*	CHRNA2	20121	1.34	27	27324822
exm691852	rs142375828	CHRNA2	20121	1.34	27	27327391
exm691857	rs74772771	CHRNA2	20121	1.34	27	27327432
exm691859	rs2472553*	CHRNA2	20121	1.34	27	27328511
exm698938	rs78866303	CHRNB3	40031	0.3	12	42587021
exm698942	rs143528608	CHRNB3	40031	0.3	12	42587124
exm698950	rs149775276	CHRNB3	40031	0.3	12	42587435
exm698957	rs56198260	CHRNB3	40031	0.3	12	42587552
exm698958	rs76545213	CHRNB3	40031	0.3	12	42587553
exm698965	rs138515445	CHRNB3	40031	0.3	12	42587665
exm698966	rs78682427	CHRNB3	40031	0.3	12	42591633
exm698968	rs35327613	CHRNB3	40031	0.3	12	42591735
exm698975	rs55662044	CHRNA6	43772	0.43	19	42608381
exm698978	rs146330757	CHRNA6	43772	0.43	19	42611032
exm698981	rs144179003	CHRNA6	43772	0.43	19	42611120
exm699002	rs199987912	CHRNA6	43772	0.43	19	42611665
exm699004	rs56315032	CHRNA6	43772	0.43	19	42611723
exm699019	rs76092830	CHRNA6	43772	0.43	19	42612147
exm699023	rs138274538	CHRNA6	43772	0.43	19	42612181
exm699028	rs201337765	CHRNA6	43772	0.43	19	42614217
exm699035	rs143970583	CHRNA6	43772	0.43	19	42620264
exm699038	rs140930963	CHRNA6	43772	0.43	19	42620300
exm699039	rs199915060	CHRNA6	43772	0.43	19	42620320
exm699040	rs199661937	CHRNA6	43772	0.43	19	42620347
exm699041	rs141199708	CHRNA6	43772	0.43	19	42623496
exm725397	rs200203920	LYNX1	13888	0.65	9	143846046
exm725408	rs36031063	LYNX1	13888	0.65	9	143846525
exm725426	rs142389965	LYNX1	13888	0.65	9	143856640
exm725436	rs114034813	LYNX1	13888	0.65	9	143856760
exm725449	rs145364513	LYNX1	13888	0.65	9	143857338
exm824341	rs201839613	CHAT	84784	0.64	54	50819228
exm824350	rs140414320	CHAT	84784	0.64	54	50819432
exm824353	rs139732053	CHAT	84784	0.64	54	50819567
exm824376	rs118107581	CHAT	84784	0.64	54	50820062
exm824389	rs8187730	CHAT	84784	0.64	54	50820345
exm824391	rs148062083	CHAT	84784	0.64	54	50820377
exm824415	rs41306415	CHAT	84784	0.64	54	50824106
exm824417	rs1880676*	CHAT	84784	0.64	54	50824117
exm824421	rs3810950*	CHAT	84784	0.64	54	50824619
exm824445	rs78925077	CHAT	84784	0.64	54	50830155
exm824447	rs8178990	CHAT	84784	0.64	54	50830171
exm824449	rs115510708	CHAT	84784	0.64	54	50830189
exm824454	rs146236256	CHAT	84784	0.64	54	50833616
exm824460	rs147815999	CHAT	84784	0.64	54	50835684
exm824464	rs61731735	CHAT	84784	0.64	54	50835789
exm824467	rs75262191	CHAT	84784	0.64	54	50835807
exm824470	rs141794970	CHAT	84784	0.64	54	50854562
exm824472	rs115212829	CHAT	84784	0.64	54	50854574
exm824475	rs115877658	CHAT	84784	0.64	54	50854613
exm824477	rs8178991	CHAT	84784	0.64	54	50854637
exm824482	rs76014951	CHAT	84784	0.64	54	50856643
exm824483	rs4838544	CHAT	84784	0.64	54	50856652
exm824486	rs142889639	CHAT	84784	0.64	54	50857579
exm824504	rs80097077	CHAT	84784	0.64	54	50863188
exm824508	rs114545628	CHAT	84784	0.64	54	50870734
exm824509	rs141127966	CHAT	84784	0.64	54	50870745
exm824513	rs116628504	CHAT	84784	0.64	54	50870806
exm824520	rs79414242	CHAT	84784	0.64	54	50873022
exm824522	rs142285373	CHAT	84784	0.64	54	50873057
exm824523	rs114719193	CHAT	84784	0.64	54	50873067
exm824533	rs145689841	CHAT	84784	0.64	54	50901917
exm879887	rs2231548	CHRNA10	5797	3.8	22	3687429
exm879888	rs116632003	CHRNA10	5797	3.8	22	3687449
exm879890	rs146888913	CHRNA10	5797	3.8	22	3687470
exm879891	rs140488178	CHRNA10	5797	3.8	22	3687471
exm879892	rs56054950	CHRNA10	5797	3.8	22	3687476
exm879893	rs201776567	CHRNA10	5797	3.8	22	3687479
exm879894	rs138310150	CHRNA10	5797	3.8	22	3687495
exm879901	rs2231547*	CHRNA10	5797	3.8	22	3687626
exm879902	rs139793380	CHRNA10	5797	3.8	22	3687639
exm879903	rs114107148	CHRNA10	5797	3.8	22	3687642
exm879905	rs147150654	CHRNA10	5797	3.8	22	3687647
exm879912	rs145313586	CHRNA10	5797	3.8	22	3687677
exm879915	rs148766678	CHRNA10	5797	3.8	22	3687779
exm879923	rs2231542	CHRNA10	5797	3.8	22	3688615
exm879924	rs138838925	CHRNA10	5797	3.8	22	3688617
exm879938	rs144794962	CHRNA10	5797	3.8	22	3688804
exm879952	rs146995467	CHRNA10	5797	3.8	22	3690432
exm879962	rs55719530	CHRNA10	5797	3.8	22	3690558
exm888750	rs11826236*	RIC3	63005	0.25	16	8132301
exm888755	rs116932252	RIC3	63005	0.25	16	8132421
exm888758	rs150709893	RIC3	63005	0.25	16	8132559
exm888765	rs149878646	RIC3	63005	0.25	16	8148223
exm888766	rs139685245	RIC3	63005	0.25	16	8148287
exm888768	rs144870134	RIC3	63005	0.25	16	8148301
exm888778	rs73411617	RIC3	63005	0.25	16	8159843
exm888780	rs55990541	RIC3	63005	0.25	16	8159857
exm888783	rs80168649	RIC3	63005	0.25	16	8159884
exm888801	rs202021657	RIC3	63005	0.25	16	8190448
exm888802	rs145965152	RIC3	63005	0.25	16	8190463
kgp10538347	rs59152257*	CHRNA7	142031	0.1	14	32440928
kgp11690185	rs2292975*	CHRNA2	20121	1.34	27	27318425
kgp20056907	rs113471592	CHRNA2	20121	1.34	27	27317666
kgp20063757	rs147882344	CHRNA2	20121	1.34	27	27319038
kgp20071091	rs114294066	CHRNA2	20121	1.34	27	27321047
kgp20079603	rs28697263	CHRNA2	20121	1.34	27	27317700
kgp20203208	rs78426134	CHRNA2	20121	1.34	27	27336652
kgp20211220	rs76428534	CHRNA2	20121	1.34	27	27318762
kgp20476760	rs55726427	CHRNA2	20121	1.34	27	27336628
kgp20580182	rs112587531	CHRNA2	20121	1.34	27	27318210
kgp5860195	rs1560344*	CHRNA2	20121	1.34	27	27317987
kgp6986337	rs2280376*	CHRNA2	20121	1.34	27	27317762
kgp7034977	rs2565061*	CHRNA2	20121	1.34	27	27324844
kgp9391258	rs2611603*	CHRNA7	142031	0.1	14	32441532
newrs121912823	rs121912823	CHAT	84784	0.64	54	50835727
newrs143178547	rs143178547	RIC3	63005	0.25	16	8132341
newrs78682427	rs78682427	CHRNB3	40031	0.3	12	42591633
psy_rs116971060	rs116971060	CHRNB4	103635	0.25	26	78951009
psy_rs12594550	rs12594550*	CHRNB4	103635	0.25	26	78959037
psy_rs147483024	rs147483024	CHRNB2	12245	0.49	6	154540865
psy_rs190065944	rs190065944*	CHRNA5	29749	0.84	25	78859610
psy_rs2229961	rs2229961	CHRNA5	29749	0.84	25	78880752
psy_rs2565065	rs2565065*	CHRNA2	20121	1.34	27	27328021
psy_rs28661610	rs28661610*	CHRNB4	103635	0.25	26	78985317
psy_rs62010551	rs62010551	CHRNB4	103635	0.25	26	78975416
psy_rs7122904	rs7122904*	RIC3	63005	0.25	16	8172150
psy_rs72743157	rs72743157	CHRNB4	103635	0.25	26	78926250
psy_rs8178985	rs8178985*	CHAT	84784	0.64	54	50822985
rs10021263	rs10021263*	CHRNA9	19888	1.16	23	40342618
rs10029872	rs10029872*	CHRNA9	19888	1.16	23	40350763
rs10107450	rs10107450*	CHRNA6	43772	0.43	19	42629895
rs10203672	rs10203672	LYPD1	26726	0.67	18	133410921
rs10776585	rs10776585*	CHAT	84784	0.64	54	50858186
rs11071503	rs11071503*	CHRNA7	142031	0.1	14	32334956
rs11072793	rs11072793*	CHRNB4	103635	0.25	26	79006442
rs11101204	rs11101204*	CHAT	84784	0.64	54	50879878
rs1153784	rs1153784*	CHAT	84784	0.64	54	50889267
rs11635209	rs11635209*	CHRNA7	142031	0.1	14	32333997
rs11637923	rs11637923*	CHRNA7	142031	0.1	14	32350775
rs11858834	rs11858834*	CHRNA7	142031	0.1	14	32402921
rs12264845	rs12264845*	CHAT	84784	0.64	54	50863083
rs1258267	rs1258267	CHAT	84784	0.64	54	50895770
rs12594247	rs12594247*	CHRNB4	103635	0.25	26	78946633
rs12914385	rs12914385*	CHRNA3	28243	0.67	19	78898723
rs1316971	rs1316971*	CHRNB4	103635	0.25	26	78930510
rs1369453	rs1369453*	LYNX1	13888	0.65	9	143848210
rs16891620	rs16891620*	CHRNA6	43772	0.43	19	42625663
rs17228616	rs17228616*	ACHE	6979	1.58	11	100487721
rs1909884	rs1909884*	CHRNA7	142031	0.1	14	32439298
rs1917814	rs1917814*	CHAT	84784	0.64	54	50853526
rs2093107	rs2093107*	CHRNA4	34333	0.44	15	61993942
rs2141321	rs2141321*	RIC3	63005	0.25	16	8130176
rs2163177	rs2163177*	CHRNA2	20121	1.34	27	27323860
rs2280375	rs2280375*	CHRNA2	20121	1.34	27	27317337
rs2289305	rs2289305*	CHAT	84784	0.64	54	50887500
rs2292974	rs2292974*	CHRNA2	20121	1.34	27	27318391
rs2585126	rs2585126*	LYNX1	13888	0.65	9	143859181
rs3743074	rs3743074*	CHRNA3	28243	0.67	19	78909480
rs3793792	rs3793792*	CHAT	84784	0.64	54	50850163
rs3793801	rs3793801	CHAT	84784	0.64	54	50872912
rs3808493	rs3808493*	LYNX1	13888	0.65	9	143854600
rs3811450	rs3811450*	CHRNB2	12245	0.49	6	154551032
rs4838541	rs4838541*	CHAT	84784	0.64	54	50852183
rs4861307	rs4861307*	CHRNA9	19888	1.16	23	40345239
rs578776	rs578776*	CHRNA3	28243	0.67	19	78888400
rs6011776	rs6011776*	CHRNA4	34333	0.44	15	61983756
rs6090392	rs6090392*	CHRNA4	34333	0.44	15	62008975
rs6495308	rs6495308*	CHRNA3	28243	0.67	19	78907656
rs6495314	rs6495314*	CHRNB4	103635	0.25	26	78960529
rs667282	rs667282*	CHRNA5	29749	0.84	25	78863472
rs680244	rs680244*	CHRNA5	29749	0.84	25	78871288
rs7074434	rs7074434	CHAT	84784	0.64	54	50858854
rs713535	rs713535	LYPD1	26726	0.67	18	133413724
rs7163480	rs7163480	CHRNA3	28243	0.67	19	78887171
rs7163480	rs7163480	CHRNA5	29749	0.84	25	78887171
rs755203	rs755203*	CHRNA4	34333	0.44	15	61994264
rs7561232	rs7561232	LYPD1	26726	0.67	18	133406833
rs7669882	rs7669882*	CHRNA9	19888	1.16	23	40350651
rs8028396	rs8028396*	CHRNA7	142031	0.1	14	32396721
rs8032156	rs8032156*	CHRNB4	103635	0.25	26	78964498
rs8033518	rs8033518*	CHRNA7	142031	0.1	14	32381609
rs8036104	rs8036104*	CHRNA7	142031	0.1	14	32389362
rs8040868	rs8040868*	CHRNA3	28243	0.67	19	78911181
rs8178992	rs8178992*	CHAT	84784	0.64	54	50863147
rs904951	rs904951*	CHRNA7	142031	0.1	14	32418038
rs922691	rs922691*	CHRNB4	103635	0.25	26	78963994
rs9973717	rs9973717*	LYPD1	26726	0.67	18	133410440
var_10_50857687	rs371888779	CHAT	84784	0.64	54	50857687
var_15_78885488		CHRNA5	29749	0.84	25	78885489
var_15_78885488		CHRNA3	28243	0.67	19	78885489
var_15_78894075		CHRNA3	28243	0.67	19	78894076
indel-100790		CHRNB3	40031	0.3	12	42591705
indel-100796		CHRNA6	43772	0.43	19	42611848
indel-15998		CHRNA10	5797	3.8	22	3690985
indel-36987		CHRNA5	29749	0.84	25	78880731
indel-36989		CHRNA5	29749	0.84	25	78882386
indel-36999		CHRNA3	28243	0.67	19	78894036
indel-62970		LYPD1	26726	0.67	18	133427438
kgp20408606		CHRNA2	20121	1.34	27	27318143
variant-100794		CHRNA6	43772	0.43	19	42610988
variant-100800		CHRNA6	43772	0.43	19	42614212
variant-16685		RIC3	63005	0.25	16	8132592
variant-62968		LYPD1	26726	0.67	18	133425968
variant-62969		LYPD1	26726	0.67	18	133425973
variant-80670		CHRNA9	19888	1.16	23	40337991
variant-80672		CHRNA9	19888	1.16	23	40351205
